# Inositolphosphate glycans accumulate and suppress plant defense during Arabidopsis/Botrytis interaction

**DOI:** 10.1101/2023.11.16.567443

**Authors:** Luka Lelas, Justine Rouffet, Alexis Filachet, Julien Sechet, Elodie Akary, Thierry Desprez, Samantha Vernhettes, Aline Voxeur

## Abstract

This study investigates the presence and significance of previously undiscovered oligosaccharides that accumulate during the interaction between *Arabidopsis thaliana* and *Botrytis cinerea*, a pathogenic fungus. Initially focused on characterizing cell wall-derived oligosaccharides, the research uncovered inositol phosphate glycans (IPGs) originating from plant sphingolipids, specifically glycosylinositol phosphorylceramides. Advanced chromatography, mass spectrometry techniques and molecular biology were employed to identify these IPGs, determine their origins, and study their role in the *A. thaliana-B. cinerea* interaction. Contrary to the conventional belief that oligosaccharides trigger plant defense, this research suggests that *B. cinerea* releases IPGs identical to those generated by host plant to actually downregulate plant defense mechanisms. This discovery offers insight into the dynamic strategies used by *B. cinerea* to evade plant defenses and establish successful infections.

**One-Sentence Summary:** A plant pathogen releases products identical to those generated by host plant that aids in evasion of the plant defense.
