## Supplementary material for "Inositolphosphate glycans accumulate and suppress plant defense during Arabidopsis/Botrytis interaction": Dataset S1

### Sheet: PA>15000 and RT<8 min
			Replicat 1				Replicat 2
row m/z	row retention time		12h	15h	18h		12h	15h	18h
773.163	6.88001		0	8797.3	57764.1		5563.79	75670.4	118529
678.139	6.98589		0	13541	18179		5890.54	33272.6	54209.2
791.21	7.04229		0	9410.64	15883.4		0	17443.8	34356.2
790.209	7.04332		14793.8	37922	72300.7		15160.6	66250.1	128065
790.71	7.04462		8006.03	21691.5	42837.3		7537.19	40175.7	76191.7
724.184	7.04641		16703.5	46702.8	79449.7		7863.71	20602.9	41946.1
782.712	7.04771		0	10254.5	23976.5		0	14813.6	34399.6
782.211	7.04814		5927.6	20867.5	43086.9		4286.8	28771.5	60728.4
724.689	7.06194		10083.6	25339.8	44367.1		0	9402.21	21859.7
716.19	7.07903		6562.22	21305.9	40140.5		0	4729.13	17609.4
583.116	7.10747		0	9325.5	52230.6		0	36329.9	141016
787.178	7.11053		3467.68	7086.98	33415		48320.2	87849.3	163250
779.135	7.20539		0	3025.56	50971.4		0	7592.96	46457.1
643.16	7.21177		3926.3	15364.1	27409.6		29988.9	84651.9	159078
577.14	7.25473		18101.8	38050.6	61242.3		43053.8	95952.6	142114
569.118	7.25788		4830.2	18208.4	25592.8		15207.5	53480.9	75594.1
577.642	7.25944		6264.97	14632.4	22712		14876.7	37924.6	58565.5
949.193	7.37424		2778.46	16958.8	43072		0	39321.3	142729
474.094	7.38235		0	9812.99	28254		0	30996.6	72564.4
907.183	7.40332		19110.3	27538.7	31666.4		31343.1	57686.6	94067.9
733.131	7.4742		7327.98	13993.7	54908.6		9155.09	25114.1	117652
759.147	7.48465		0	12631.9	66277.6		0	35800.6	204208
603.105	7.49134		0	14218.8	85244.4		0	21890.7	93228.7
562.097	7.50329		0	18615.8	53933.8		8473.27	77137	107398
561.094	7.50729		24258.3	114509	278128		65348.6	195016	552733
809.758	7.5162		8118.82	21635.7	41925.2		7806.3	30122.8	50551.9
810.26	7.51775		0	9315.23	17599.1		3347.44	11739.2	24184
809.257	7.51827		13662.7	37137.6	63670.4		15177.3	48137	80195.1
585.094	7.52631		0	9586.81	22475.1		0	5692.88	31556.9
963.209	7.53272		0	4532.7	63351.8		4310.69	87263.2	142924
921.199	7.56382		8721.34	14746	19721		74366.4	104828	153681
728.23	7.57016		5727.52	15449.5	26650.1		0	17423.9	28598
728.731	7.57829		0	9249.55	15420.2		0	7060.64	16499.9
619.089	7.60875		33165.1	33361	45705.8		39320.1	39181.2	35846.5
597.107	7.61021		329270	615069	912576		427957	923121	1.45502e+06
598.11	7.61167		66195.2	126620	190160		89518.5	187499	299095
599.112	7.6123		18599.9	39350.9	54390.2		25749	55900.4	90363
575.11	7.61313		37366.1	69332.7	192829		34743.8	67837.7	127208
399.046	7.63352		10451.8	16868.9	21122.7		13622.1	29505.3	41688.8
579.096	7.64226		45942.8	94349.2	154022		44326.8	76109.5	105029
580.1	7.64726		6392.58	18679.2	30099.1		6952.25	19808.1	19378.9
441.02	7.66593		6861.38	14087.7	19009.3		0	11225.8	16630.9
497.101	7.68231		0	19639.8	24719.3		0	85018.2	118432
977.225	7.7018		0	83755.7	87388.4		77646.7	162377	274492
607.077	7.72966		51078.2	94949.2	107576		12708	66479.5	75089.7
606.074	7.73403		268020	471253	508959		65651.4	342857	367485
608.079	7.73745		10125.3	23041.9	25741.4		0	16346.1	15955
557.099	7.74519		6193.26	15973.4	25708.4		0	10914.5	39009.6
535.037	7.75006		9729.56	27720.5	28070.7		11592	38140.6	35297.6
297.04	7.76671		0	9054.66	30751.6		0	15849.3	45700.9
385.062	7.76901		27574.3	107631	581067		33361.8	205521	1.16653e+06
386.065	7.77359		0	11855.1	69359.3		0	21014.4	155885
483.029	7.78451		0	14136.6	81536.8		0	24213.6	146656
517.14	7.88934		0	5070.64	21407.7		0	4527.33	17929.9
615.108	7.89683		0	6221.6	24711.5		0	6156.66	15313.5
367.051	7.9112		0	24640.5	55425.7		3498.44	31584.3	137779
387.816	7.94968		16294.1	20046.6	20051.3		17304.4	18630.4	19662.5
327.847	7.95113		21317.7	23641.8	24548.9		21630.6	22022.2	19331.2
337.334	7.95259		13831.9	17421.8	19662.6		15295.5	16603.8	15924
347.818	7.95405		17200.5	18971.4	23498		17780.2	16549.9	20152.9
397.802	7.95405		21834.4	25902.3	28688.6		23931.7	23223.8	27986.5
399.853	7.95405		51574.6	57177.2	58692		54430.9	54418.8	58340.2
338.831	7.95405		66604.1	73549.3	73976.7		77012.2	87043	79504.9
281.914	7.95405		32384.6	34091.3	34400.8		31999.5	31483.2	32941.7
288.351	7.9555		30853.3	32290	32477.9		26375.7	31902	32831.6
289.848	7.95551		15504	16516.2	18781.8		17443.3	14792.2	20266.9
554.738	7.95551		51661	57207.5	57679.8		55016.3	58002.5	59478.6
348.818	7.95551		11797.8	17716.1	19329.8		13407.2	18804.1	16405.5
396.803	7.95551		19345.5	19978.3	21857.2		18377.2	21158.6	20933.4
484.784	7.95551		13537.7	16060.8	17495.3		17428.2	19692.1	17476.8
385.818	7.95696		39897.2	43005.7	44669.8		40716.9	40241.8	44452.3
495.769	7.95696		16141.8	17551.7	20495.7		19495.2	19789.2	19682.9
289.349	7.95696		18825.6	22301.3	24444.2		18284.5	21552.6	21926.2
325.849	7.95696		84413.9	92342.6	95887		90809.7	95204.3	88922.7
354.844	7.95696		71261.3	91097.5	93143		71119.8	76884.2	58800.9
304.88	7.95696		39702	46059	49825.8		32939.3	47930.4	33052.9
387.317	7.95697		14863.2	18621.1	19487.2		18842.2	19813.9	18552.6
401.85	7.9572		10095.6	13436.3	25019.1		20491	13803.2	15597.7
457.771	7.95842		26128.1	31198.2	31403.4		28716.4	32030.8	30668.4
288.85	7.95842		45480.5	48173.4	50700.8		40150.6	44676.7	47998
556.736	7.95842		40153.8	44457.7	45509.1		42926.7	45112.5	44534
434.801	7.95842		241092	256142	256252		257481	271263	262059
438.796	7.95988		16389.1	22140.4	23891.5		21633.4	23658.4	20123.1
330.877	7.98317		22950.8	23557.4	27784.4		20231.2	30432.7	24444.7

### Sheet: PAy-PAx>0.25PAx
			Replicat 1				Replicat 2
row m/z	row retention time		12h	15h	18h		12h	15h	18h
716.19	7.07903		6562.22	21305.9	40140.5		0	4729.13	17609.4
724.689	7.06194		10083.6	25339.8	44367.1		0	9402.21	21859.7
791.21	7.04229		0	9410.64	15883.4		0	17443.8	34356.2
782.712	7.04771		0	10254.5	23976.5		0	14813.6	34399.6
724.184	7.04641		16703.5	46702.8	79449.7		7863.71	20602.9	41946.1
678.139	6.98589		0	13541	18179		5890.54	33272.6	54209.2
782.211	7.04814		5927.6	20867.5	43086.9		4286.8	28771.5	60728.4
790.71	7.04462		8006.03	21691.5	42837.3		7537.19	40175.7	76191.7
773.163	6.88001		0	8797.3	57764.1		5563.79	75670.4	118529
790.209	7.04332		14793.8	37922	72300.7		15160.6	66250.1	128065
583.116	7.10747		0	9325.5	52230.6		0	36329.9	141016
787.178	7.11053		3467.68	7086.98	33415		48320.2	87849.3	163250
779.135	7.20539		0	3025.56	50971.4		0	7592.96	46457.1
643.16	7.21177		3926.3	15364.1	27409.6		29988.9	84651.9	159078
577.14	7.25473		18101.8	38050.6	61242.3		43053.8	95952.6	142114
569.118	7.25788		4830.2	18208.4	25592.8		15207.5	53480.9	75594.1
577.642	7.25944		6264.97	14632.4	22712		14876.7	37924.6	58565.5
949.193	7.37424		2778.46	16958.8	43072		0	39321.3	142729
474.094	7.38235		0	9812.99	28254		0	30996.6	72564.4
733.131	7.4742		7327.98	13993.7	54908.6		9155.09	25114.1	117652
759.147	7.48465		0	12631.9	66277.6		0	35800.6	204208
603.105	7.49134		0	14218.8	85244.4		0	21890.7	93228.7
562.097	7.50329		0	18615.8	53933.8		8473.27	77137	107398
561.094	7.50729		24258.3	114509	278128		65348.6	195016	552733
809.758	7.5162		8118.82	21635.7	41925.2		7806.3	30122.8	50551.9
810.26	7.51775		0	9315.23	17599.1		3347.44	11739.2	24184
809.257	7.51827		13662.7	37137.6	63670.4		15177.3	48137	80195.1
585.094	7.52631		0	9586.81	22475.1		0	5692.88	31556.9
963.209	7.53272		0	4532.7	63351.8		4310.69	87263.2	142924
921.199	7.56382		8721.34	14746	19721		74366.4	104828	153681
728.23	7.57016		5727.52	15449.5	26650.1		0	17423.9	28598
728.731	7.57829		0	9249.55	15420.2		0	7060.64	16499.9
597.107	7.61021		329270	615069	912576		427957	923121	1.45502e+06
598.11	7.61167		66195.2	126620	190160		89518.5	187499	299095
599.112	7.6123		18599.9	39350.9	54390.2		25749	55900.4	90363
575.11	7.61313		37366.1	69332.7	192829		34743.8	67837.7	127208
399.046	7.63352		10451.8	16868.9	21122.7		13622.1	29505.3	41688.8
579.096	7.64226		45942.8	94349.2	154022		44326.8	76109.5	105029
441.02	7.66593		6861.38	14087.7	19009.3		0	11225.8	16630.9
497.101	7.68231		0	19639.8	24719.3		0	85018.2	118432
557.099	7.74519		6193.26	15973.4	25708.4		0	10914.5	39009.6
297.04	7.76671		0	9054.66	30751.6		0	15849.3	45700.9
385.062	7.76901		27574.3	107631	581067		33361.8	205521	1.16653e+06
386.065	7.77359		0	11855.1	69359.3		0	21014.4	155885
483.029	7.78451		0	14136.6	81536.8		0	24213.6	146656
517.14	7.88934		0	5070.64	21407.7		0	4527.33	17929.9
615.108	7.89683		0	6221.6	24711.5		0	6156.66	15313.5
367.051	7.9112		0	24640.5	55425.7		3498.44	31584.3	137779

### Sheet: deisotoping +molecular formulae
			Replicat 1				Replicat 2
row m/z	row retention time	Predicted molecular formula	12h	15h	18h		12h	15h	18h
297.04	7.76671	C9H14O9P	0	9054.66	30751.6		0	15849.3	45700.9
367.051	7.9112	C12H15O13	0	24640.5	55425.7		3498.44	31584.3	137779
385.062	7.76901	C12H17O14	27574.3	107631	581067		33361.8	205521	1.16653e+06
399.046	7.63352	ND	10451.8	16868.9	21122.7		13622.1	29505.3	41688.8
441.02	7.66593	ND	6861.38	14087.7	19009.3		0	11225.8	16630.9
474.094	7.38235	C34H44O31	0	9812.99	28254		0	30996.6	72564.4
483.029	7.78451	C33H7O5	0	14136.6	81536.8		0	24213.6	146656
497.101	7.68231	ND	0	19639.8	24719.3		0	85018.2	118432
517.14	7.88934	C18H29O17	0	5070.64	21407.7		0	4527.33	17929.9
557.099	7.74519	C19H25O19	6193.26	15973.4	25708.4		0	10914.5	39009.6
561.094	7.50729	C18H25O20	24258.3	114509	278128		65348.6	195016	552733
569.118	7.25788	C41H54O36	4830.2	18208.4	25592.8		15207.5	53480.9	75594.1
575.11	7.61313	C19H27O20	37366.1	69332.7	192829		34743.8	67837.7	127208
577.14	7.25473	C39H63O37P	18101.8	38050.6	61242.3		43053.8	95952.6	142114
579.096	7.64226	C18H28O19P	45942.8	94349.2	154022		44326.8	76109.5	105029
583.116	7.10747	C43H59O36	0	9325.5	52230.6		0	36329.9	141016
585.094	7.52631	C20H25O20	0	9586.81	22475.1		0	5692.88	31556.9
597.107	7.61021	C18H30O20P	329270	615069	912576		427957	923121	1.45502e+06
603.105	7.49134	ND	0	14218.8	85244.4		0	21890.7	93228.7
615.108	7.89683	ND	0	6221.6	24711.5		0	6156.66	15313.5
643.16	7.21177	C44H71O41P	3926.3	15364.1	27409.6		29988.9	84651.9	159078
678.139	6.98589	ND	0	13541	18179		5890.54	33272.6	54209.2
716.19	7.07903	C50H81O45P	6562.22	21305.9	40140.5		0	4729.13	17609.4
724.184	7.04641	C50H81O46P	16703.5	46702.8	79449.7		7863.71	20602.9	41946.1
728.23	7.57016	C54H88O45	5727.52	15449.5	26650.1		0	17423.9	28598
733.131	7.4742	ND	7327.98	13993.7	54908.6		9155.09	25114.1	117652
759.147	7.48465	C27H35O25	0	12631.9	66277.6		0	35800.6	204208
773.163	6.88001	C48H90O55	0	8797.3	57764.1		5563.79	75670.4	118529
779.135	7.20539	C26H35O27	0	3025.56	50971.4		0	7592.96	46457.1
782.211	7.04814	C55H89O49P	5927.6	20867.5	43086.9		4286.8	28771.5	60728.4
787.178	7.11053	C57H74O50	3467.68	7086.98	33415		48320.2	87849.3	163250
790.209	7.04332	C55H89O50P	14793.8	37922	72300.7		15160.6	66250.1	128065
809.257	7.51827	C60H98O50	13662.7	37137.6	63670.4		15177.3	48137	80195.1
921.199	7.56382	C33H45O30	8721.34	14746	19721		74366.4	104828	153681
949.193	7.37424	C34H45O31	2778.46	16958.8	43072		0	39321.3	142729
963.209	7.53272	C35H47O31	0	4532.7	63351.8		4310.69	87263.2	142924
